# Phasing genome assemblies of non-model animal species in the era of high-accuracy long reads

**DOI:** 10.1101/2024.06.16.599187

**Authors:** Nadège Guiglielmoni, Philipp H. Schiffer

## Abstract

The technological shift brought by high-accuracy long reads is transforming the genomic landscape and bringing forth chromosome-scale reference assemblies across the tree of life. Large-scale initiatives have emerged to encourage the production of such reference genomes, with the Earth BioGenome Project (EBP) establishing rigorous quality standards, while consortia like the Vertebrate Genome Project (VGP), Darwin Tree of Life (DToL), and European Reference Genome Atlas (ERGA) focus on large-scale sequencing and assembly production.

By precisely discriminating alternative alleles and spanning multiple heterozygous regions, high-accuracy long reads enable assembly phasing, a more accurate representation of genomes than traditional collapsed assemblies. However, phasing assemblies remains challenging when access to long-read sequencing is restricted by low DNA material, or limited access to high-end sequencing facilities.

To address these limitations, we evaluate three distinct long-read strategies: the established PacBio HiFi standard, the portable and more accessible Nanopore R10.4.1 technology, and the PacBio HiFi ultra-low input protocol designed for samples with only nanograms of DNA. We benchmarked five assemblers using empirical reads of these three technologies for the genome of the parthenogenetic nematode *Plectus sambesii*. Through a comprehensive assessment of contiguity, structural correctness, and gene and transposable element content, we identified substantial differences in haplotype separation, further validated across five additional non-model animal species for which reads from one sequencing technology were available. This study provides critical guidelines for *de novo* phased assembly. Ultimately, we show that the feasibility of haplotype-resolved assembly does not lie in the choice of sequencing technology, but in the selection of the appropriate assembler.
