## Supplementary_Table_1 for "Phasing genome assemblies of non-model animal species in the era of high-accuracy long reads"

Reads	Assembler	Size	Contigs	NG50	NG90	BUSCO_single_n	BUSCO_dup_n		Heterozygous peak 1X	Homozygous peak 2X	SV ONT	SV HiFi	LINE	LTR	TIR	nonLTR	nonTIR	repeat_region	TE
PacBio HiFi ULI	Flye v2.9.6	237223364	324	1694115	396313	29	561	590	98.72	78.06	319	269	323679	4438265	23435248	165601	14771077	8619909	51753779
PacBio HiFi ULI	hifiasm v0.25 -l 0	218169317	278	1623673	77411	160	411	571	92.34	62.11	1980	1729	308917	4133211	22051855	93480	14967289	8167435	49722187
PacBio HiFi ULI	PECAT v0.0.3	239517154	497	1358740	273159	38	552	590	98.72	78.06	305	235	284617	4638436	23645343	166523	15586750	10466214	54787883
PacBio HiFi ULI	Verkko v1.3.1	234215116	424	1454391	283678	61	516	577	96.81	72.98	504	387	477068	5534501	813295	165060	23794933	17374281	48159138
PacBio HiFi ULI	Canu v2.2	255398253	1097	1055611	114754	43	547	590	93.53	73.63	258	132	548140	5112857	26974618	293640	15534154	11014379	59477788
PacBio HiFi	Flye v2.9.6	235025551	152	7052434	2431751	12	579	591	99.51	80.26	88	50	404601	4591890	24816449	162528	14389696	8834715	53199879
PacBio HiFi	hifiasm v0.25 -l 0	278988157	965	17958492	5824085	38	556	594	97.78	78.33	1017	888	315666	5130243	24744787	189473	14046700	10118642	54545511
PacBio HiFi	PECAT v0.0.3	274204374	1204	9195884	3152744	33	562	595	99.50	82.96	82	43	296217	5531079	23867336	150157	14790394	10559812	55194995
PacBio HiFi	Verkko v1.3.1	237662989	175	6814306	2589886	13	578	591	99.40	80.94	55	4	409352	7425208	1006171	191730	26440274	17758994	53231729
PacBio HiFi	Canu v2.2	269100936	1029	7185233	3082614	24	570	594	99.24	82.59	71	2	447711	4435783	25539752	160677	15542591	10501753	56628267
Nanopore	Flye v2.9.6	287486612	2642	2793160	305011	208	351	559	93.05	50.92	256	627	427863	5571808	24023985	202987	12633820	12350940	55211403
Nanopore	hifiasm v0.25 -l 0	238292912	51	19176619	16725243	12	579	591	99.29	73.95	16	12	278468	4934488	24845697	184433	14630788	9400989	54274863
Nanopore	PECAT v0.0.3	242706820	40	14508498	5486934	14	577	591	99.22	72.52	55	438	342092	4448250	25048799	163042	15405746	8988967	54396896
Nanopore	Canu v2.2	250572232	527	1096160	245419	103	481	584	90.66	61.16	1024	1274	399062	5051656	25448912	140813	15388519	9855337	56284299
Nanopore Q20	Flye v2.9.6	223795589	2759	726267	12081	199	356	555	93.04	39.56	172	516	449241	4851605	23405239	113893	12530463	9479866	50830307
Nanopore Q20	hifiasm v0.25 -l 0	235922371	29	17958541	5835846	14	577	591	99.46	82.60	23	25	430837	4482554	24820750	66017	14648136	8751881	53200175
Nanopore Q20	PECAT v0.0.3	239711936	211	2565085	654127	16	575	591	98.55	79.01	277	673	257206	3972294	23109507	200013	14859431	9565013	51963464
Nanopore Q20	Canu v2.2	245026714	543	998353	203349	114	474	588	92.17	58.89	664	847	467337	4902601	24070922	241612	15679472	10484759	55846703
PacBio HiFi ULI + Nanopore	hifiasm v0.25 -l 0	227459116	60	6519713	1662170	124	466	590	96.53	70.39	961	834	457804	4267200	23515706	128154	14757090	9879860	53005814
PacBio HiFi ULI + Nanopore	Verkko v1.3.1	241489480	179	5491626	926459	31	545	576	96.87	73.40	390	340	581258	7187393	770664	168231	23496564	18058635	50262745
PacBio HiFi + Nanopore	hifiasm v0.25 -l 0	286132892	557	18054396	11418364	32	561	593	99.50	82.96	821	15	260050	5779096	24776958	157850	14846188	10078462	55898604
PacBio HiFi + Nanopore	Verkko v1.3.1	237433240	85	17976657	8945602	12	579	591	99.35	73.88	14	10	449338	5693424	858997	71894	24234975	18072850	49381478
