## Supplementary_Table_2 for "Phasing genome assemblies of non-model animal species in the era of high-accuracy long reads"

Reads	Assembler	Size	Contigs	NG50	NG90	BUSCO_single_n	BUSCO_dup_n	Heterozygous peak 1X	Homozygous peak 2X	SV	BND	DEL	DUP	INS	INV	DNA_transposon	LINE	LTR	TIR	nonLTR	helitrons	repeat_region	TE
Nanopore	Flye	636980537	4404	474059	0	4724	882	73.10	19.24	17080	279	8451	12	8300	38	7594	4849569	117055588	122254432	78067	58979255	15931509	319163608
Nanopore	hifiasm	961370743	362	31498479	20934222	490	5184	99.12	98.06	361	6	177	0	176	2	35787	8051973	194547140	172789307	213120	74055332	25300049	474993722
Nanopore	PECAT	958974903	103	26987796	10353138	447	5226	98.81	99.01	165	20	78	1	66	0	0	8626725	188291090	182375707	324063	66661555	22500598	468779532
