## Supplementary_Table_3 for "Phasing genome assemblies of non-model animal species in the era of high-accuracy long reads"

Reads	Assembler	Size	Contigs	NG50	NG90	BUSCO_single_n	BUSCO_dup_n	Heterozygous peak 1X	Homozygous peak 2X	SV	BND	DEL	DUP	INS	INV	LINE	LTR	TIR	nonLTR	helitrons	repeat_region	TE
Nanopore	Flye	884730047	3770	1216570	89623	486	3816	96.89	85.43	1962	142	1003	1	812	4	0	228519972	79211450	0	11369748	0	319101170
Nanopore	hifiasm	925833357	291	16155621	7503841	166	4154	99.15	99.87	89	2	51	0	36	0	0	245688690	77461176	0	9587168	0	332737034
Nanopore	PECAT	905478089	377	9985154	3092309	168	4151	99.78	98.46	1312	44	782	1	481	4	0	230984305	84031050	0	11772998	0	326788353
