## Supplementary_Table_4 for "Phasing genome assemblies of non-model animal species in the era of high-accuracy long reads"

Reads	Assembler	Size	Contigs	NG50	NG90	BUSCO_single_n	BUSCO_dup_n	Heterozygous peak 1X	Homozygous peak 2X	SV	BND	DEL	DUP	INS	INV	LINE	LTR	TIR	nonLTR	nonTIR	repeat_region	TE
PacBio HiFi	Flye	802415840	5347	428021	73697	121	511	95.24	58.60	251	98	96	13	43	1	0	117364810	169611253	0	20542703	0	307520766
PacBio HiFi	hifiasm	807676260	717	4056215	830780	120	518	92.77	77.62	6690	141	3757	16	2766	10	0	115077984	177229310	0	19031488	0	311534782
PacBio HiFi	PECAT	813957214	1705	1193104	315841	59	577	96.17	84.69	773	98	404	11	260	0	0	113745138	174834000	0	21449528	0	310028656
PacBio HiFi	Verkko	856978251	4724	868837	207542	64	572	96.59	84.48	180	15	80	0	84	1	0	210585394	49099	0	18294456	0	228928949
PacBio HiFi	Canu	862403331	2679	1852572	488222	42	594	95.55	89.22	27	4	16	1	5	1	0	124700387	182934975	0	22023710	0	329817571
