## Supplementary_Table_5 for "Phasing genome assemblies of non-model animal species in the era of high-accuracy long reads"

Reads	Assembler	Size	Contigs	NG50	NG90	BUSCO_single_n	BUSCO_dup_n	Heterozygous peak 1X	Homozygous peak 2X	SV	BND	DEL	DUP	INS	INV	DNA_transposon	LINE	LTR	TIR	nonLTR	nonTIR	repeat_region	TE
PacBio HiFi	Flye	373897373	3915	202645	22625	80	487	82.11	82.59	39	7	21	0	11	0	0	0	5634712	49967013	0	7968569	0	63581893
PacBio HiFi	hifiasm	401248285	1925	855015	62600	105	472	71.12	72.88	3762	18	2069	1	1674	0	0	0	17505818	46272203	0	9273261	0	73052276
PacBio HiFi	PECAT	409250232	2973	667158	65286	48	530	72.00	87.96	292	25	165	2	100	0	0	0	7172587	57198450	0	6970574	0	71341871
PacBio HiFi	Verkko	440501205	5466	367687	49834	55	519	80.97	94.12	72	0	47	0	25	0	0	0	6457279	182968	0	20094920	0	26735167
PacBio HiFi	Canu	455404611	4093	626626	97970	32	547	68.88	81.30	63	4	41	4	14	0	0	0	8436250	59797949	0	7692318	0	75926566
