## Supplementary_Table_6 for "Phasing genome assemblies of non-model animal species in the era of high-accuracy long reads"

Reads	Assembler	Size	Contigs	NG50	NG90	BUSCO_single_n	BUSCO_dup_n	Heterozygous peak 1X	Homozygous peak 2X	SV	BND	DEL	DUP	INS	INV	LINE	LTR	TIR	nonLTR	nonTIR	repeat_region	TE
PacBio HiFi ULI	Flye	293909827	4509	119758	0	473	587	92.94	44.50	20	9	7	0	4	0	826902	47099046	21191808	0	4559327	43269589	117957066
PacBio HiFi ULI	hifiasm	291141473	667	823751	0	645	437	81.83	45.62	3584	39	1963	6	1553	23	939305	47900838	23661197	0	2774019	46125227	121501587
PacBio HiFi ULI	PECAT	344146580	1331	551577	86922	77	1004	83.79	79.56	224	21	122	1	78	2	759659	50246224	27155456	0	4431337	54783184	137564926
PacBio HiFi ULI	Verkko	383175526	3647	248594	61003	93	989	83.45	73.55	12	2	8	0	2	0	925933	72258864	4529452	0	2450642	77248355	157413246
PacBio HiFi ULI	Canu	383958471	3042	627262	77157	69	1014	82.48	78.65	32	2	20	0	9	1	961086	60307001	35738828	0	5031443	61019855	158315708
